# Identification and characterization of a wet adhesive protein extracted from *Dreissena bugensis*, the freshwater quagga mussel

**DOI:** 10.1101/2024.10.16.618703

**Authors:** Angelico R. Obille, Rida Hasan, David J. Rees, Judith Ng, Karina M. M. Carneiro, Eli D. Sone

## Abstract

Mechanisms of wet adhesion have been developed by several aquatic organisms over millions of years of evolutionary processes. Yet, the repertoire of synthetic biocompatible wet adhesive materials is still limited. In most marine bioadhesive proteins, 3,4-dihydroxyphenylalanine (DOPA) plays a significant role in strong interfacial interactions. The bioadhesive proteins in freshwater organisms are less well understood. The quagga mussel (*Dreissena bugensis*) is a notorious freshwater invasive species in the Great Lakes that attaches to a plethora of surfaces via a byssus. To determine the adhesive proteins in the quagga mussel byssus, we utilized quantitative proteomics to identify the proteins enriched at the byssus-substrate interface. Among the identified proteins was the Dbfp7 protein family. Dbfp7 is a small, polymorphic, and mostly disordered protein that lacks significant amounts of DOPA. Atomic force microscopy measurements of Dbfp7 confirm that this protein has similar adhesion energy to marine mussel adhesive proteins in aqueous conditions despite lacking DOPA. These results suggest that freshwater mussels may employ different mechanisms of adhesion compared to marine byssates. The inclusion of Dbfp7 to the library of known wet bioadhesive proteins – the first functionally characterized freshwater bioadhesive protein to our knowledge – will allow for a better understanding of the fundamental properties required to achieve biocompatible wet adhesion, a crucial step for the development of bio-inspired wet adhesive materials, such as improved medical adhesives.

**Significance Statement:** While many aquatic organisms evolved strategies to adhere to surfaces underwater, current synthetic biocompatible adhesives lack reliable adhesive strength in varying aqueous conditions. Investigating freshwater mussel adhesive proteins expands the current understanding of aquatic bioadhesion and offers potential advancements in wet adhesive technology. The discovery of a DOPA-deficient wet adhesive protein derived from the invasive quagga mussels presents a paradigm shift to the currently known mechanisms of byssal bioadhesion, thereby expanding the repertoire of wet adhesive strategies. Further, understanding the mechanism of adhesion employed by this biofouling species can help with the design of anti-fouling strategies to mitigate the impacts of these animals on the infrastructure and ecosystems in the Great Lakes and connected freshwater systems in North America.
