## Supplemental Table S1 for "Identification and characterization of a wet adhesive protein extracted from *Dreissena bugensis*, the freshwater quagga mussel"

### Sheet: Obille 2024 Table S1
Table S1: Full list of identified proteins in induced byssus (IND) and naturally secreted bulk plaques (BP) and footprints (FP). Sector: the region of the identified protein, e.g. BPFP are proteins that are found in both bulk plaque and footprint. Accession #: transcript label and reading frame (0F, 1F, 2F, 0R, 1R, or 2R). Identification: protein identification determined by the BLASTp result. NR…
Sector	Accession	Identification	NR Clustered Database ID	e-value	Other Significant Hits
ALL	comp55633_c0_seq1-0F	CD109 antigen-like / Protease inhibitor	CD109 antigen-like [Dreissena polymorpha]	0	byssal protease inhibitor-like protein 1 [Mytilus coruscus]
ALL	comp56544_c3_seq1-2R	Fibrillin / Galaxin / Keratin-associated / Kielin/chordin / Usherin	uncharacterized protein LOC128217515 [Mya arenaria]	0	fibrillin-1-like, galaxin-like, keratin-associated protein 10-4-like, kielin/chordin-like, usherin
ALL	comp56544_c0_seq1-2R	Fibrillin / Galaxin / Keratin-associated / Kielin/chordin / Usherin	uncharacterized protein LOC123529137 [Mercenaria mercenaria]	0	galaxin-like, fibrillin-1-like, keratin-associated protein 10-4-like, usherin
ALL	comp52859_c0_seq2-1R	Mucin / Spondin	mucin-2-like [Dreissena polymorpha]	0	SC0-spondin-like
ALL	comp53523_c1_seq1-1R	Kielin/chordin / Zonadhesin	kielin/chordin-like protein [Dreissena polymorpha]	0	zonadhesin-like
ALL	comp37709_c0_seq1-0R	Fibrillin / Galaxin / Keratin-associated / Kielin/chordin / Usherin	keratin-associated protein 10-4-like [Dreissena polymorpha]	0	galaxin-like, fibrillin-1-like, usherin, Kruppel-like factor 18
ALL	comp53523_c1_seq1-0R	Kielin/chordin	kielin/chordin-like protein [Dreissena polymorpha]	0
ALL	comp53132_c1_seq1-2F	Tyrosinase	tyrosinase-like protein [Dreissena polymorpha]	4e-145
ALL	comp53523_c0_seq1-1F	Kielin/chordin	kielin/chordin-like protein [Dreissena polymorpha]	0
ALL	comp48282_c0_seq2-2R	Tyrosinase	tyrosinase-like protein 1 [Dreissena polymorpha]	0
ALL	comp50133_c1_seq4-2F	Kielin/chordin	kielin/chordin-like protein [Dreissena polymorpha]	0	WAP four-disulfide core domain, perlwapin-like, whey acidic, balbiani ring, antistasin
ALL	comp49590_c4_seq2-0R	Dbfp11	multiple epidermal growth factor-like domains [Dreissena polymorpha]		paralithocin 2-like
ALL	comp49530_c2_seq1-0F	Tyrosinase	putative tyrosinase-like protein tyr-3 [Dreissena polymorpha]	2e-102	prephenate dehydrogenase (NADP(+))
ALL	comp31275_c0_seq1-2R	Kielin/chordin	kielin/chordin-like protein [Dreissena polymorpha]	6e-75
ALL	comp53132_c0_seq3-2R	Tyrosinase	tyrosinase-like protein [Dreissena polymorpha]	7e-72
ALL	comp53132_c0_seq2-2R	Tyrosinase	tyrosinase-like protein [Dreissena polymorpha]	3e-66
ALL	comp46242_c0_seq1-0F	Rhamnose-binding lectin	L-rhamnose-binding lectin ELEL-1-like [Dreissena polymorpha]	1e-64
ALL	comp48804_c0_seq6-2R	Kielin/chordin	kielin/chordin-like protein [Dreissena polymorpha]	3e-49	thyroglobulin-like, equistatin-like, saxiphilin-like, nidogen-2-like, antileukoproteinase-like
ALL	comp48804_c0_seq3-2R	Kielin/chordin	kielin/chordin-like protein [Dreissena polymorpha]	6e-72	thyroglobulin-like, equistatin-like, saxiphilin-like, nidogen-2-like, antileukoproteinase-like
ALL	comp50443_c0_seq4-0F	Kielin/chordin	kielin/chordin-like protein [Dreissena polymorpha]	6e-60	fibropellin-like
ALL	comp46908_c1_seq11-1F	Whey Acidic Protein / Kielin/chordin	waprin-Phi1-like [Dreissena polymorpha]	1e-32	kielin/chordin-like, WAP four-disulfide core domain
ALL	comp40644_c0_seq1-1F	Perlwapin	perlwapin-like [Dreissena polymorpha]	5e-97
ALL	comp56420_c14_seq2-1F	TPF1III / Fibronectin-binding	tpf1iii [Dreissena rostriformis bugensis]	0	cell wall associated fibronectin-binding, cell wall integrity and stress response component
ALL	comp40932_c0_seq3-2R	Tyrosinase	putative tyrosinase-like protein tyr-3 [Dreissena polymorpha]	1e-24
ALL	comp40932_c0_seq2-2R	Tyrosinase	putative tyrosinase-like protein tyr-3 [Dreissena polymorpha]	1e-24
ALL	comp44862_c1_seq3-2F	Dbfp8	hornerin-like [Dreissena polymorpha]	4e-21
ALL	comp49590_c4_seq1-0R	Dbfp11	multiple epidermal growth factor-like	6e-47
ALL	comp49590_c4_seq4-0R	Dbfp11	multiple epidermal growth factor-like domains	5e-52
ALL	comp56544_c7_seq1-1R	Galaxin	GXN-like protein [Mya arenaria]	4e-13
ALL	comp52765_c1_seq12-1F	Dbfp7	neuropeptide-like protein 29 [Dreissena polymorpha]	9e-17
ALL	comp52765_c1_seq6-1F	Dbfp7	neuropeptide-like protein 29 [Dreissena polymorpha]	9e-17
ALL	comp49590_c4_seq6-0R	Dbfp11	multiple epidermal growth factor-like domains protein	7e-51
ALL	comp52765_c1_seq13-1F	Dbfp7	neuropeptide-like protein 29 [Dreissena polymorpha]	1e-19
ALL	comp52765_c1_seq14-1F	Dbfp7	neuropeptide-like protein 29 [Dreissena polymorpha]	3e-19
ALL	comp52765_c1_seq3-0F	Dbfp7	neuropeptide-like protein 29 [Dreissena polymorpha]	5e-12
ALL	comp52765_c1_seq8-1F	Dbfp7	shematrin-like protein 2 [Dreissena polymorpha]	7e-24
ALL	comp52765_c1_seq15-1F	Dbfp7	neuropeptide-like protein 29 [Dreissena polymorpha]	2e-18
ALL	comp35857_c0_seq3-0R	Dbfp10	paralithocin 2-like [Dreissena polymorpha]	7e-06
ALL	comp52765_c1_seq11-1F	Dbfp7	neuropeptide-like protein 29 [Dreissena polymorpha]	3e-19
ALL	comp31337_c0_seq1-0F	Dbfp6	IMSP1-like protein [Mya arenaria]	4e-08
ALL	comp45612_c1_seq5-0F	Dbfp12	uncharacterized protein LOC127855205 [Dreissena polymorpha]	1e-36
ALL	comp55234_c0_seq1-0F	MYB-like protein	myb-like protein U [Dreissena polymorpha]	1e-159
ALL	comp55234_c0_seq2-0F	MYB-like protein	myb-like protein U [Dreissena polymorpha]	3e-155
ALL	comp35860_c0_seq1-2R	Dbfp14	no other hits	na	The e-score to the DPMN is 1e-06
ALL	comp56420_c11_seq1-2F	TPF1III	tpf1iii [Dreissena rostriformis bugensis]	2e-43
ALL	comp12693_c0_seq1-1F	Dbfp2	hypothetical protein Bpfe_007901 [Biomphalaria pfeifferi]	9e-12	adhesive plaque matrix protein-like [Dreissena polymorpha] (2e-05)
ALL	comp12693_c0_seq2-1F	Dbfp2	hypothetical protein Bpfe_007901 [Biomphalaria pfeifferi]	6e-10
ALL	comp19599_c0_seq1-2R	Unknown	no other hits	na	The e-score to the DPMN is 9e-10
ALL	comp31091_c1_seq1-0R	Dbfp2	nssf	na
ALL	comp31091_c1_seq2-0R	Dbfp2	nssf	na
ALL	comp39272_c0_seq1-0R	Dbfp1	nssf	na
ALL	comp42199_c1_seq2-1F	Dbfp9	nssf	na
ALL	comp42199_c1_seq3-0F	Dbfp9	nssf	na
ALL	comp42199_c1_seq4-1F	Dbfp9	nssf	na
ALL	comp42199_c1_seq6-0F	Dbfp9	nssf	na
ALL	comp42199_c1_seq8-0F	Dbfp9	nssf	na
ALL	comp42199_c1_seq9-0F	Dbfp9	nssf	na
ALL	comp49530_c0_seq1-2R	Tyrosinase	tyrosinase-like protein 1 [Dreissena polymorpha]	1e-42
ALL	comp56420_c10_seq1-1F	TPF1III	tpf1iii [Dreissena rostriformis bugensis]	5e-88
ALL	comp56420_c5_seq1-2F	TPF1III	tpf1iii [Dreissena rostriformis bugensis]	2e-12
ALL	comp9618_c0_seq1-2R	Dbfp2	adhesive plaque matrix protein-like [Dreissena polymorpha]	6e-07
BP	comp57024_c1_seq2-0F	Amine oxidase	retina-specific copper amine oxidase-like [Dreissena polymorpha]	0	membrane primary amine oxidase, amiloride-sensitive amine oxidase, amiloride-sensitive amine oxidase
BP	comp57024_c1_seq1-0F	Amine oxidase	retina-specific copper amine oxidase-like [Dreissena polymorpha]	0	membrane primary amine oxidase, amiloride-sensitive amine oxidase, amiloride-sensitive amine oxidase
BP	comp52859_c0_seq1-1R	Mucin / Spondin	mucin-2-like [Dreissena polymorpha]	0	SC0-spondin
BP	comp53116_c1_seq1-1F	Calmodulin	seminal fluid protein [Nilaparvata lugens]	6e-103	Calmodulin
BP	comp53116_c1_seq2-1F	Calmodulin	seminal fluid protein [Nilaparvata lugens]	6e-103	Calmodulin
BP	comp50133_c1_seq5-2F	Kielin/chordin	kielin/chordin-like protein [Dreissena polymorpha]	0	WAP four-disulfide core domain, perlwapin
BP	comp42726_c0_seq1-2F	Kielin/chordin	kielin/chordin-like protein isoform X1 [Dreissena polymorpha]	3e-94
BP	comp43335_c0_seq1-0F	Serine protease inhibitor	serine protease inhibitor dipetalogastin	1e-36	metallophosphoesterase
BP	comp51119_c0_seq26-0F	Superoxide dismutase	uncharacterized protein LOC127851411 [Dreissena polymorpha]	3e-129	superoxide dismutase
BP	comp42726_c0_seq2-1F	Kielin/chordin	kielin/chordin-like protein isoform X43 [Dreissena polymorpha]	1e-118
BP	comp45096_c0_seq1-0F	Protocatechuate 3,4-dioxygenase	protocatechuate 3,4-dioxygenase beta chain-like [Dreissena polymorpha]	1e-122	catechol 1,2-dioxygenase-like, pcaH
BP	comp35890_c0_seq2-1R	Actin	unnamed protein product [Rotaria sp. Silwood2]	2e-27	actin
BP	comp35890_c0_seq1-0R	Actin	unnamed protein product [Rotaria sp. Silwood2]	3e-27	actin
BP	comp48804_c0_seq4-1R	Kielin/chordin	kielin/chordin-like protein [Dreissena polymorpha]	3e-82	thyroglobulin, antileukoproteinase, equistatin
BP	comp30253_c0_seq1-2F	Kielin/chordin	kielin/chordin-like protein isoform X1 [Dreissena polymorpha]	1e-104	von Willebrand factor C and EGF domain-containing, cysteine-rich motor neuron 1 protein
BP	comp48804_c0_seq10-2R	Kielin/chordin	kielin/chordin-like protein [Dreissena polymorpha]	4e-72	thyroglobulin, equistatin
BP	comp48804_c0_seq5-2R	Kielin/chordin	kielin/chordin-like protein [Dreissena polymorpha]	6e-74	thyroglobulin, equistatin
BP	comp46908_c1_seq1-0F	Kielin/chordin / Waprin-Phi1	waprin-Phi1-like [Dreissena polymorpha]	1e-26	kielin/chordin, WAP
BP	comp9640_c0_seq1-0F	Unknown	uncharacterized protein LOC127880938 [Dreissena polymorpha]	5e-30
BP	comp46908_c1_seq8-2F	Kielin/chordin / Waprin-Phi1	waprin-Phi1-like [Dreissena polymorpha]	2e-32	kielin/chordin, WAP
BP	comp46908_c1_seq7-0F	Kielin/chordin / Waprin-Phi1	waprin-Phi1-like [Dreissena polymorpha]	1e-28	kielin/chordin, WAP
BP	comp41995_c0_seq1-1R	Waprin-Phi1	waprin-Phi1-like [Dreissena polymorpha]	4e-13	peptidase inhibitor, fetoin-4, WAP
BP	comp46908_c1_seq13-0F	Kielin/chordin	kielin/chordin-like protein [Dreissena polymorpha]	2e-27	waprin-Phi1, WAP
BP	comp46908_c1_seq2-1F	Kielin/chordin / Waprin-Phi1	waprin-Phi1-like [Dreissena polymorpha]	2e-29	kielin/chordin, WAP
BP	comp46908_c1_seq4-1F	Kielin/chordin / Waprin-Phi1	waprin-Phi1-like [Dreissena polymorpha]	2e-29	kielin/chordin, WAP
BP	comp46908_c1_seq6-1F	Kielin/chordin / Waprin-Phi1	waprin-Phi1-like [Dreissena polymorpha]	1e-29	kielin/chordin, WAP
BP	comp46908_c1_seq5-1F	Kielin/chordin / Waprin-Phi1	kielin/chordin-like protein [Dreissena polymorpha]	2e-32	waprin-Phi1, WAP
BP	comp50914_c0_seq8-0F		BPTI/Kunitz domain-containing protein-like [Dreissena polymorpha]	1e-19	adhesin, serine protease inhibitor, papilin
BP	comp43953_c0_seq1-1R	Unknown	uncharacterized protein LOC127865526 [Dreissena polymorpha]	2e-114
BP	comp43953_c0_seq2-1R	Unknown	uncharacterized protein LOC127865526 [Dreissena polymorpha]	2e-114
BP	comp41013_c0_seq1-1F	Unknown	uncharacterized protein LOC127873411 [Dreissena polymorpha]	1e-79	cobalamin binding intrinsic factor
BP	comp41013_c0_seq2-1F	Unknown	uncharacterized protein LOC127873411 [Dreissena polymorpha]	2e-78	cobalamin binding intrinsic factor
BP	comp41013_c0_seq3-2F	Unknown	uncharacterized protein LOC127873411 [Dreissena polymorpha]	2e-82	cobalamin binding intrinsic factor
BP	comp41013_c0_seq4-2F	Unknown	uncharacterized protein LOC127873411 [Dreissena polymorpha]	2e-80	cobalamin binding intrinsic factor
BP	comp47246_c0_seq12-2R	Metalloproteinase inhibitor?	uncharacterized protein LOC127838238 [Dreissena polymorpha]	5e-80	metalloproteinase inhibitor
BP	comp39068_c0_seq2-2R	Metalloproteinase inhibitor	metalloproteinase inhibitor 3-like [Dreissena polymorpha]	1e-71	metalloproteinase inhibitor
BP	comp46747_c0_seq1-1R	Unknown	uncharacterized protein LOC127845371 [Dreissena polymorpha]	4e-71
BP	comp46484_c0_seq2-2F	Unknown	uncharacterized protein LOC127865526 [Dreissena polymorpha]	2e-75
BP	comp46484_c0_seq3-2F	Unknown	uncharacterized protein LOC127865526 [Dreissena polymorpha]	2e-69
BP	comp46484_c0_seq5-2F	Unknown	uncharacterized protein LOC127865526 [Dreissena polymorpha]	8e-72
BP	comp29127_c0_seq1-1R	Paralithocin / Kielin/chordin	paralithocin 2-like [Dreissena polymorpha]	3e-15	kielin/chordin
BP	comp45612_c1_seq1-0F	Dbfp12	nssf	na
BP	comp37416_c0_seq1-1R	Unknown	uncharacterized protein LOC127865526 [Dreissena polymorpha]	9e-59
BP	comp55234_c0_seq7-0F	MYB-like protein	uncharacterized protein LOC127864573 [Dreissena polymorpha]	2e-114	myb-like protein U [Dreissena polymorpha]
BP	comp55234_c0_seq4-0F	MYB-like protein	uncharacterized protein LOC127864573 [Dreissena polymorpha]	1e-111	myb-like protein U [Dreissena polymorpha]
BP	comp45612_c1_seq3-0F	Dbfp12	nssf	na
BP	comp53424_c1_seq1-1R	Unknown	nssf	na
BP	comp53424_c1_seq13-1R	Unknown	nssf	na
BP	comp53424_c1_seq18-1R	Unknown	nssf	na
BP	comp53424_c1_seq22-1R	Unknown	nssf	na
BP	comp53424_c1_seq24-1R	Unknown	nssf	na
BP	comp53424_c1_seq26-1R	Unknown	nssf	na
BP	comp53424_c1_seq30-1R	Unknown	nssf	na
BP	comp53424_c1_seq10-1R	Unknown	nssf	na
BP	comp9629_c0_seq1-1F	Unknown	nssf	na
BP	comp13545_c0_seq1-1F	Dbfp16	nssf	na
BP	comp35860_c0_seq3-2R	Dbfp14	nssf	na
BP	comp35873_c0_seq2-1F	Dbfp9	nssf	na
BP	comp37514_c0_seq3-0F	Dbfp15	nssf	na
BP	comp42199_c1_seq7-0F	Unknown	nssf	na
BP	comp118109_c0_seq1-0R	Unknown	nssf	na
BP	comp51825_c0_seq1-0F	Unknown	nssf	na
BP	comp51825_c0_seq2-0F	Unknown	nssf	na
BP	comp51825_c0_seq4-0F	Unknown	nssf	na
BP	comp51825_c0_seq7-0F	Unknown	nssf	na
BP	comp58526_c0_seq1-0F	Unknown	hypothetical protein [Solirubrobacterales bacterium]	0.003
BP	comp9628_c0_seq1-2R	Unknown	nssf	na
BPFP	comp54843_c0_seq1-0R	Mucin / Spondin	SCO-spondin-like [Dreissena polymorpha]	0	Mucin
BPFP	comp55193_c2_seq10-1R	Actin	Actin
BPFP	comp55193_c2_seq2-2R	Actin	Actin
BPFP	comp55193_c2_seq3-1R	Actin	Actin
BPFP	comp55193_c2_seq4-2R	Actin	Actin
BPFP	comp55193_c2_seq6-1R	Actin	Actin
BPFP	comp55193_c2_seq7-2R	Actin	Actin
BPFP	comp53709_c0_seq1-2F	CD109 antigen-like	CD109 antigen-like isoform X2 [Mya arenaria]	0	alpha-2-macroglobulin-like isoform X2 [Mercenaria mercenaria]
BPFP	comp53523_c1_seq2-0R	Kielin/chordin / Zonadhesin	kielin/chordin-like protein [Dreissena polymorpha]	0	zonadhesin-like isoform X1 [Patiria miniata]
BPFP	comp50133_c1_seq1-2F	Kielin/chordin	kielin/chordin-like protein [Dreissena polymorpha]	1e-148	WAP four-disulfide core domain, perlwapin, serine protease inhibitor
BPFP	comp50133_c1_seq2-2F	Kielin/chordin	kielin/chordin-like protein [Dreissena polymorpha]	1e-148	WAP four-disulfide core domain, perlwapin, serine protease inhibitor
BPFP	comp15039_c0_seq2-1F	Tyrosinase	tyrosinase-like protein [Dreissena polymorpha]	3e-51
BPFP	comp46242_c0_seq4-2F	Rhamnose-binding lectin	L-rhamnose-binding lectin ELEL-1-like [Dreissena polymorpha]	2e-62
BPFP	comp46242_c0_seq2-2F	Rhamnose-binding lectin	L-rhamnose-binding lectin ELEL-1-like [Dreissena polymorpha]	2e-61
BPFP	comp53074_c1_seq14-0R	Unknown	nssf	na
BPFP	comp48804_c0_seq2-1R	Kielin/chordin / Thyroglobulin	kielin/chordin-like protein [Dreissena polymorpha]	5e-119	thyroglobulin-like isoform X1 [Dreissena polymorpha]
BPFP	comp53074_c1_seq13-0R	Unknown	uncharacterized protein LOC127863316 [Dreissena polymorpha]	2e-56
BPFP	comp53074_c1_seq17-0R	Unknown	uncharacterized protein LOC127863316 [Dreissena polymorpha]	2e-56
BPFP	comp53074_c1_seq7-0R	Unknown	uncharacterized protein LOC127863316 [Dreissena polymorpha]	2e-56
BPFP	comp53074_c1_seq8-0R	Unknown	uncharacterized protein LOC127863316 [Dreissena polymorpha]	6e-57
BPFP	comp53074_c1_seq9-0R	Unknown	uncharacterized protein LOC127863316 [Dreissena polymorpha]	2e-56
BPFP	comp30100_c0_seq2-2F		sushi, von Willebrand factor type A, EGF and pentraxin… [Dreissena polymorpha]	7e-84	antigen WC1.1-like [Dreissena polymorpha], CD5 antigen-like [Dreissena polymorpha], neurotrypsin-like isoform X3 [Dreissena polymorpha]
BPFP	comp50914_c0_seq5-1F	Serine-binding	BPTI/Kunitz domain-containing protein-like [Dreissena polymorpha]	6e-52	Kunitz-type serine protease inhibitor bitisilin-2, cilia- and flagella-associated protein, serine/threonine-protein kinase
BPFP	comp44317_c0_seq4-0F	Kielin/chordin	kielin/chordin-like protein [Dreissena polymorpha]	3e-125
BPFP	comp50914_c0_seq3-2F		BPTI/Kunitz domain-containing protein-like [Dreissena polymorpha]	5e-28	collagen alpha chain-like, amyloid-like protein
BPFP	comp30932_c0_seq1-0F	Kielin/chordin	kielin/chordin-like protein [Dreissena polymorpha]	1e-19
BPFP	comp30164_c0_seq1-1R	Unknown
BPFP	comp36226_c0_seq1-1F	Hornerin	hornerin-like [Dreissena polymorpha]	3e-60	kielin/chordin-like
BPFP	comp31275_c0_seq2-2R	Kielin/chordin	kielin/chordin-like protein [Dreissena polymorpha]	1e-18
BPFP	comp41116_c0_seq1-2F	Hornerin	hornerin-like [Dreissena polymorpha]	3e-42
BPFP	comp44862_c1_seq2-2F	Dbfp8	hornerin-like [Dreissena polymorpha]	1e-22
BPFP	comp44862_c1_seq1-2F	Dbfp8	hornerin-like [Dreissena polymorpha]	1e-22
BPFP	comp52765_c1_seq10-1F	Dbfp7	shematrin-like protein 2 [Dreissena polymorpha]	3e-24
BPFP	comp52765_c1_seq7-0F	Dbfp7	shematrin-like protein 2 [Dreissena polymorpha]	2e-18
BPFP	comp52765_c1_seq1-1F	Dbfp7	shematrin-like protein 2 [Dreissena polymorpha]	2e-22
BPFP	comp52765_c1_seq2-1F	Dbfp7	shematrin-like protein 2 [Dreissena polymorpha]	2e-22
BPFP	comp40957_c0_seq1-2F	Dbfp10	kielin/chordin-like protein [Dreissena polymorpha]	2e-22	paralithocin 2-like [Dreissena polymorpha]
BPFP	comp45612_c1_seq6-0F	Dbfp12	uncharacterized protein LOC127855205 [Dreissena polymorpha]	7e-36
BPFP	comp39560_c0_seq1-0R	Unknown	nssf	na
BPFP	comp37514_c0_seq1-2F	Unknown	nssf	na
BPFP	comp58518_c0_seq1-1R	Dbfp9	nssf	na
FP	comp48408_c0_seq2-1F	Tubulin	tubulin beta-4A chain isoform 1 [Homo sapiens]	0
FP	comp48408_c0_seq3-1F	Tubulin	tubulin beta-4A chain isoform 1 [Homo sapiens]	0
FP	comp35333_c0_seq1-0R	Tubulin	TBB2 protein [Polypterus senegalus]	0	tubulin
FP	comp51932_c3_seq1-2F	Tolloid / Zn-metalloproteinase / Bone morphogenetic / Blastula protease	tolloid-like protein 1 [Dreissena polymorpha]	0	zinc metalloproteinase, bone morphogenetic protein, blastula protease
FP	comp51774_c0_seq1-2F	Peroxidase	chorion peroxidase-like [Dreissena polymorpha]	0	myeloperoxidase, peroxidase
FP	comp49340_c0_seq4-2F	Papilin / Peptidase inhibitor	papilin-like [Mya arenaria]	5e-155	carboxypeptidase inhibitor
FP	comp49340_c0_seq7-0F	Papilin / Peptidase inhibitor	papilin-like [Mya arenaria]	5e-155	carboxypeptidase inhibitor
FP	comp53519_c2_seq1-2R	Zonadhesin / IgGFc-binding	zonadhesin-like [Dreissena polymorpha]	0	IgGFc-binding protein
FP	comp53833_c0_seq1-1R	Mucin / Spondin	mucin-2-like [Mya arenaria]	0	SCO-spondin-like [Crassostrea gigas]
FP	comp46267_c0_seq1-1F	CD109 antigen / alpha-2-macroglobulin	C3 and PZP-like alpha-2-macroglobulin domain-containing protei… [Dreissena polymorpha]	4e-141	CD109 antigen-like
FP	comp56544_c1_seq1-2R	Galaxin	galaxin-like [Dreissena polymorpha]	1e-119
FP	comp46242_c0_seq3-0F	Rhamnose-binding lectin	L-rhamnose-binding lectin ELEL-1-like [Dreissena polymorpha]	5e-64
FP	comp56544_c5_seq1-0R	Unknown	uncharacterized protein LOC128215859 [Mya arenaria]	5e-28
FP	comp56544_c6_seq1-0R	Galaxin	galaxin-like [Dreissena polymorpha]	7e-72
FP	comp48804_c0_seq1-1R	Kielin/chordin / Thyroglobulin / Equistatin	kielin/chordin-like protein [Dreissena polymorpha]	1e-86	thyroglobulin-like, equistatin
FP	comp50443_c0_seq1-0F	Kielin/chordin	kielin/chordin-like protein [Dreissena polymorpha]	1e-40
FP	comp53429_c1_seq4-2F	Unknown	uncharacterized protein K04H4.2-like [Dreissena polymorpha]	1e-16
FP	comp39292_c0_seq1-0R	Tyrosinase	putative tyrosinase-like protein tyr-3 [Dreissena polymorpha]	3e-80
FP	comp39292_c0_seq2-0R	Tyrosinase	putative tyrosinase-like protein tyr-3 [Dreissena polymorpha]	3e-81
FP	comp53519_c2_seq2-0R	Zonadhesin / IgGFc-binding	zonadhesin-like [Dreissena polymorpha]	0	IgGFc-binding protein
FP	comp57807_c0_seq1-0R	Unknown	uncharacterized protein LOC127863316 [Dreissena polymorpha]	2e-39
FP	comp57807_c0_seq2-0R	Unknown	uncharacterized protein LOC127863316 [Dreissena polymorpha]	4e-39
FP	comp50443_c0_seq6-1F	Kielin/chordin	kielin/chordin-like protein [Dreissena polymorpha]	1e-28	extracellular matrix protein 2-like [Dreissena polymorpha]
FP	comp53605_c0_seq1-0R	Tubulin	TUBA1A [Branchiostoma lanceolatum]	0	tubulin
FP	comp53605_c0_seq2-2R	Tubulin	TUBA1A [Branchiostoma lanceolatum]	0	tubulin
FP	comp57807_c0_seq3-0R	Unknown	uncharacterized protein LOC127863316 [Dreissena polymorpha]	1e-37
FP	comp57807_c0_seq4-0R	Unknown	uncharacterized protein LOC127863316 [Dreissena polymorpha]	1e-37
FP	comp53074_c1_seq12-0R	Unknown	uncharacterized protein LOC127863316 [Dreissena polymorpha]	2e-35
FP	comp44473_c0_seq2-2F	Lectin	uncharacterized protein LOC127864551 [Dreissena polymorpha]	3e-50	lectin ADEL-like [Dreissena polymorpha]
FP	comp50443_c0_seq7-0F	Kielin/chordin	kielin/chordin-like protein [Dreissena polymorpha]	1e-09
FP	comp42807_c0_seq4-0R	Beta-microseminoprotein-like	uncharacterized protein LOC127867627 [Dreissena polymorpha]	9e-38	beta-microseminoprotein-like [Dreissena polymorpha]
FP	comp42807_c0_seq1-2R	Beta-microseminoprotein-like	uncharacterized protein LOC127867627 [Dreissena polymorpha]	4e-56	beta-microseminoprotein-like [Dreissena polymorpha]
FP	comp42807_c0_seq2-2R	Beta-microseminoprotein-like	uncharacterized protein LOC127867627 [Dreissena polymorpha]	2e-51	beta-microseminoprotein-like [Dreissena polymorpha]
FP	comp42807_c0_seq3-2R	Beta-microseminoprotein-like	uncharacterized protein LOC127867627 [Dreissena polymorpha]	2e-51	beta-microseminoprotein-like [Dreissena polymorpha]
FP	comp42807_c0_seq5-1R	Beta-microseminoprotein-like	uncharacterized protein LOC127867627 [Dreissena polymorpha]	5e-40	beta-microseminoprotein-like [Dreissena polymorpha]
FP	comp35963_c0_seq1-0R	Beta-microseminoprotein-like	uncharacterized protein LOC127867628 [Dreissena polymorpha]	1e-59	beta-microseminoprotein-like [Dreissena polymorpha]
FP	comp37515_c0_seq1-1F	Unknown	nssf	na
FP	comp44473_c1_seq2-0R	Unknown	uncharacterized protein LOC127855933 [Dreissena polymorpha]	1e-45
FP	comp44473_c1_seq1-0R	Unknown	uncharacterized protein LOC127855933 [Dreissena polymorpha]	1e-48
FP	comp22024_c0_seq1-0R	Beta-microseminoprotein-like	uncharacterized protein LOC127867628 [Dreissena polymorpha]	8e-41	beta-microseminoprotein-like [Dreissena polymorpha]
FP	comp50443_c0_seq2-2F	Kielin/chordin	kielin/chordin-like protein [Dreissena polymorpha]	1e-11
FP	comp12370_c0_seq1-2R	Hornerin	hornerin-like [Dreissena polymorpha]	1e-10
FP	comp44473_c0_seq1-2F	Unknown	uncharacterized protein LOC127864551 [Dreissena polymorpha]	4e-28
FP	comp35963_c0_seq2-0R	Unknown	uncharacterized protein LOC127867628 [Dreissena polymorpha]	9e-08	beta-1,3-galactosyltransferase 5-like [Dreissena polymorpha] (1e-06)
INDBP	comp55322_c0_seq1-0F	Mucin / Spondin	uncharacterized protein LOC127840423 [Dreissena polymorpha]	0	SCO-spondin-like [Mercenaria mercenaria]
INDBP	comp55322_c0_seq2-0F	Mucin / Spondin	uncharacterized protein LOC127840423 [Dreissena polymorpha]	0	SCO-spondin-like [Mercenaria mercenaria]
INDBP	comp58164_c0_seq4-1R	Galaxin / Keratin-associated	uncharacterized protein LOC127832672 [Dreissena polymorpha]	0	galaxin, keratin-associated
INDBP	comp49340_c0_seq5-2F	Papilin / Peptidase inhibitor	papilin-like [Mya arenaria]	4e-157	carboxypeptidase inhibitor
INDBP	comp49340_c0_seq2-2F	Papilin / Peptidase inhibitor	papilin-like [Mya arenaria]	8e-157	carboxypeptidase inhibitor
INDBP	comp53132_c1_seq2-2F	Tyrosinase	tyrosinase-like protein [Dreissena polymorpha]	4e-152
INDBP	comp22507_c0_seq1-1R	Kielin/chordin	kielin/chordin-like protein [Dreissena polymorpha]	7e-78
INDBP	comp44317_c0_seq3-0F	Kielin/chordin	kielin/chordin-like protein [Dreissena polymorpha]	5e-119
INDBP	comp46908_c1_seq9-0F	Kielin/chordin / Waprin-Phi1	waprin-Phi1-like [Dreissena polymorpha]	5e-25	kielin/chordin-like protein [Dreissena polymorpha], WAP
INDBP	comp9591_c0_seq1-1F	CD109 antigen / alpha-2-macroglobulin	CD109 antigen-like isoform X2 [Mya arenaria]	2e-31	alpha-2-macroglobulin-like isoform X2 [Mercenaria mercenaria]
INDBP	comp9746_c0_seq1-1R	Thyroglobulin / Kielin/chordin	thyroglobulin-like isoform X2 [Dreissena polymorpha]	1e-10	kielin/chordin-like protein [Dreissena polymorpha]
INDBP	comp37498_c0_seq5-0F	Kielin/chordin	kielin/chordin-like protein [Dreissena polymorpha]	9e-16	adhesive plaque matrix protein-like [Dreissena polymorpha]
INDBP	comp37498_c0_seq6-1F	Kielin/chordin?	kielin/chordin-like protein [Dreissena polymorpha]	1e-06
INDBP	comp39068_c0_seq1-2R	Metalloproteinase inhibitor	metalloproteinase inhibitor 3-like [Dreissena polymorpha]	8e-78
INDBP	comp49590_c4_seq3-0R	Dbfp11	multiple epidermal growth factor-like domains protein 10… [Dreissena polymorpha]	3e-47
INDBP	comp52021_c0_seq2-0F	Mucin / Spondin	uncharacterized protein LOC127878309 [Dreissena polymorpha]	1e-176	spondin, mucin
INDBP	comp45612_c1_seq2-0F	Dbfp12	uncharacterized protein LOC127855205 [Dreissena polymorpha]	1e-36
INDBP	comp45612_c1_seq4-0F	Dbfp12	uncharacterized protein LOC127855205 [Dreissena polymorpha]	6e-37
INDBP	comp48282_c1_seq1-0F	Tyrosinase	uncharacterized protein LOC127846793 [Dreissena polymorpha]	8e-47	putative tyrosinase-like protein tyr-3 [Dreissena polymorpha]
INDBP	comp47359_c0_seq1-2R	Dbfp5	calcium-binding protein P-like [Dreissena polymorpha]	5e-64	adhesive plaque matrix protein-like [Dreissena polymorpha]
INDBP	comp47359_c0_seq3-2R	Dbfp5	calcium-binding protein P-like [Dreissena polymorpha]	5e-64	adhesive plaque matrix protein-like [Dreissena polymorpha]
INDBP	comp35857_c0_seq1-0R	Dbfp10	adhesive plaque matrix protein-like [Dreissena polymorpha]	7e-11	calcium-binding protein P-like [Dreissena polymorpha]
INDBP	comp56420_c7_seq1-0F	TPF1III	tpf1iii [Dreissena rostriformis bugensis]	6e-51
INDBP	comp35860_c0_seq6-2R	Dbfp14	heme o synthase [Actinomycetota bacterium]	0.013
INDBP	comp13545_c0_seq2-1F	Dbfp16	nssf	na
INDBP	comp22021_c0_seq1-0F	Unknown	uncharacterized protein LOC123537037 [Mercenaria mercenaria]	5e-09
INDBP	comp35860_c0_seq2-2R	Dbfp14	nssf	na
INDBP	comp49016_c0_seq10-1R	Dbfp13	nssf	na
INDBP	comp49016_c0_seq1-1R	Dbfp13	nssf	na
INDBP	comp49016_c0_seq12-2R	Dbfp13	nssf	na
INDBP	comp49016_c0_seq14-1R	Dbfp13	nssf	na
INDBP	comp49016_c0_seq15-1R	Dbfp13	nssf	na
INDBP	comp49016_c0_seq2-1R	Dbfp13	nssf	na
INDBP	comp49016_c0_seq3-1R	Dbfp13	nssf	na
INDBP	comp49016_c0_seq5-1R	Dbfp13	nssf	na
INDBP	comp49016_c0_seq6-2R	Dbfp13	nssf	na
INDBP	comp49016_c0_seq7-1R	Dbfp13	nssf	na
INDBP	comp49016_c0_seq9-2R	Dbfp13	nssf	na
INDBP	comp9630_c0_seq1-0R	Dbfp13	nssf	na
INDBP	comp40685_c0_seq1-1F	Unknown	uncharacterized protein LOC127863271 [Dreissena polymorpha]	6e-95
INDBP	comp40685_c0_seq2-2F	Unknown	uncharacterized protein LOC127863271 [Dreissena polymorpha]	6e-95
INDFP	comp47861_c0_seq1-0F	Galaxin / Fibrillin	uncharacterized protein LOC127832672 [Dreissena polymorpha]	0	galaxin, fibrillin
INDFP	comp53849_c0_seq1-1R	Galaxin / Fibrillin	uncharacterized protein LOC123529137 [Mercenaria mercenaria]	0	galaxin, fibrillin
INDFP	comp39398_c0_seq1-0F	CD109 antigen / alpha-2-macroglobulin	CD109 antigen-like [Dreissena polymorpha]	0	alpha-2-macroglobulin-like isoform X2 [Mercenaria mercenaria]
INDFP	comp58164_c0_seq3-1F	Galaxin / Fibrillin	uncharacterized protein LOC123529137 [Mercenaria mercenaria]	0	galaxin, fibrillin
INDFP	comp58164_c0_seq1-1F	Galaxin / Fibrillin	uncharacterized protein LOC123529137 [Mercenaria mercenaria]	0	galaxin, fibrillin
INDFP	comp53998_c1_seq1-0R	Galaxin / Fibrillin / CO6A4	uncharacterized protein LOC128215858 [Mya arenaria]	0	CO6A4-like protein [Mya arenaria], galaxin, fibrillin
INDFP	comp58164_c0_seq6-0R	Galaxin / Fibrillin	uncharacterized protein LOC123529137 [Mercenaria mercenaria]	2e-179	galaxin, fibrillin
INDFP	comp48282_c0_seq1-2R	Tyrosinase	tyrosinase-like protein 1 [Dreissena polymorpha]	0
INDFP	comp41375_c0_seq1-1R	CD109 antigen / alpha-2-macroglobulin	C3 and PZP-like alpha-2-macroglobulin domain-containing protei… [Dreissena polymorpha]	0	CD109-like, alpha-2-macroglobulin-like
INDFP	comp56544_c8_seq1-1R	Galaxin / Fibrillin	uncharacterized protein LOC123529137 [Mercenaria mercenaria]	8e-76	galaxin, fibrillin
INDFP	comp53519_c2_seq3-0R	Plasminogen	TTN1-like protein [Mya arenaria]	4e-63	plasminogen
INDFP	comp58164_c0_seq4-2R	Galaxin / Fibrillin	uncharacterized protein LOC123529137 [Mercenaria mercenaria]	9e-51	galaxin, fibrillin
INDFP	comp55442_c1_seq1-1F	Zn-metalloproteinase	zinc metalloproteinase-disintegrin-like brevilysin H2a… [Dreissena polymorpha]	0	spore coat protein SP96-like [Dreissena polymorpha]
INDFP	comp55442_c1_seq2-1F	Zn-metalloproteinase	zinc metalloproteinase-disintegrin-like brevilysin H2a… [Dreissena polymorpha]	0	spore coat protein SP96-like [Dreissena polymorpha]
INDFP	comp50443_c0_seq8-1F	Kielin/chordin	kielin/chordin-like protein [Dreissena polymorpha]	4e-28	BMP-binding endothelial regulator protein-like [Dreissena...
INDFP	comp47336_c0_seq1-0F	Cystatin	uncharacterized protein LOC127869306 [Dreissena polymorpha]	3e-52	L-cystatin-like isoform X3 [Amphibalanus amphitrite]
INDFP	comp47336_c0_seq4-0F	Cystatin	uncharacterized protein LOC127869306 [Dreissena polymorpha]	3e-52	L-cystatin-like isoform X3 [Amphibalanus amphitrite]
INDFP	comp52765_c1_seq9-1F	Dbfp7	uncharacterized protein LOC127843133 [Dreissena polymorpha]	1e-24	shematrin-like protein 2 [Dreissena polymorpha], neuropeptide-like protein 29 [Dreissena polymorpha]
INDFP	comp35974_c0_seq1-1F	Unknown	nssf	na
INDFP	comp43939_c0_seq2-0F	Dbfp5	calcium-binding protein P-like [Dreissena polymorpha]	4e-27
INDFP	comp31985_c0_seq1-0F	Tyrosinase	tyrosinase-like protein 1 [Dreissena polymorpha]	4e-41
INDFP	comp30635_c0_seq1-0R	Unknown	multiple epidermal growth factor-like domains protein 10… [Dreissena polymorpha]	0.0002
INDFP	comp34848_c0_seq2-0R	Mucin	mucin-2-like [Dreissena polymorpha]	1e-15
INDFP	comp34848_c0_seq1-0R	Mucin	mucin-2-like [Dreissena polymorpha]	1e-15
INDFP	comp37554_c0_seq1-1F	Dbfp4	uncharacterized protein LOC127858617 isoform X2 [Dreissena polymorpha]	4e-108
INDFP	comp54122_c0_seq1-2F	Mucin	mucin-2-like [Dreissena polymorpha]	3e-154
INDFP	comp12176_c0_seq2-2R	Dbfp17	nssf	na
INDFP	comp42199_c1_seq1-1F	Unknown	nssf	na
INDFP	comp53519_c0_seq1-0F	TTN1	TTN1-like protein [Mya arenaria]	5e-29
IND	comp56730_c0_seq1-1R	Stabilizer of axonemal microtubules	stabilizer of axonemal microtubules 2-like [Dreissena polymorpha]	0
IND	comp56730_c0_seq2-1R	Stabilizer of axonemal microtubules	stabilizer of axonemal microtubules 2-like [Dreissena polymorpha]	0
IND	comp51171_c0_seq2-1R	EF-hand domain-containing	EF-hand domain-containing protein 1-like [Dreissena polymorpha]	0
IND	comp51171_c0_seq4-0R	EF-hand domain-containing	EF-hand domain-containing protein 1-like [Dreissena polymorpha]	0
IND	comp58415_c0_seq1-1R	CD109 antigen	CD109 antigen-like [Dreissena polymorpha]	0
IND	comp49628_c0_seq1-2R	Collagen alpha chain	fibril-forming collagen alpha chain-like [Mya arenaria]	0
IND	comp52838_c0_seq1-2R	Triosephosphate isomerase	triosephosphate isomerase-like isoform X1 [Dreissena polymorpha]	2e-177
IND	comp52838_c0_seq4-2R	Triosephosphate isomerase	triosephosphate isomerase-like isoform X1 [Dreissena polymorpha]	2e-177
IND	comp54245_c0_seq1-1F	Peroxidase	myeloperoxidase-like isoform X2 [Dreissena polymorpha]	0
IND	comp54245_c0_seq10-1F	Peroxidase	myeloperoxidase-like isoform X2 [Dreissena polymorpha]	0
IND	comp54245_c0_seq2-1F	Peroxidase	myeloperoxidase-like isoform X2 [Dreissena polymorpha]	0
IND	comp54245_c0_seq4-1F	Peroxidase	myeloperoxidase-like isoform X2 [Dreissena polymorpha]	0
IND	comp54245_c0_seq6-1F	Peroxidase	myeloperoxidase-like isoform X2 [Dreissena polymorpha]	0
IND	comp54245_c0_seq7-1F	Peroxidase	myeloperoxidase-like isoform X2 [Dreissena polymorpha]	0
IND	comp54245_c0_seq9-1F	Peroxidase	myeloperoxidase-like isoform X2 [Dreissena polymorpha]	0
IND	comp49340_c0_seq1-0F	Papilin / Peptidase inhibitor	papilin-like [Mya arenaria]	1e-156	carboxypeptidase inhibitor SmCI-like [Dreissena polymorpha]
IND	comp49340_c0_seq3-0F	Papilin / Peptidase inhibitor	papilin-like [Mya arenaria]	1e-156	carboxypeptidase inhibitor SmCI-like [Dreissena polymorpha]
IND	comp37960_c0_seq4-2F	Peptidyl-prolyl cis-trans isomerase	peptidyl-prolyl cis-trans isomerase-like [Dreissena polymorpha]	4e-106	cyclophilin A [Azumapecten farreri]
IND	comp31213_c0_seq2-2R	Transgelin	transgelin-3-like isoform X1 [Dreissena polymorpha]	2e-113
IND	comp52773_c0_seq1-0R	Filament	60 kDa neurofilament protein-like [Dreissena polymorpha]	0
IND	comp58164_c0_seq2-1F	Galaxin	uncharacterized protein LOC123529137 [Mercenaria mercenaria]	0	keratin-associated protein 10-4-like [Dreissena polymorpha]
IND	comp36161_c0_seq1-1F	Peptidyl-prolyl cis-trans isomerase	uncharacterized protein LOC127879020 isoform X2 [Dreissena polymorpha]	4e-152	Peptidyl-prolyl cis-trans isomerase B [Lamellibrachia satsuma]
IND	comp53709_c0_seq2-1F	CD109 antigen / alpha-2-macroglobulin	C3 and PZP-like alpha-2-macroglobulin domain-containing protei… [Dreissena polymorpha]	0	CD109 antigen-like isoform X2 [Mya arenaria]
IND	comp49530_c1_seq1-2R	Collagen alpha chain	collagen alpha-1(I) chain-like isoform X2 [Dreissena polymorpha]	0	Nacrein-like 2 protein [Patella vulgata]
IND	comp49530_c1_seq2-2R	Collagen alpha chain	collagen alpha-1(I) chain-like isoform X2 [Dreissena polymorpha]	0	Nacrein-like 2 protein [Patella vulgata]
IND	comp50760_c0_seq1-1F	Peptidyl-prolyl cis-trans isomerase	uncharacterized protein LOC127845305 [Dreissena polymorpha]	8e-71	peptidyl-prolyl cis-trans isomerase [Gonapodya prolifera JEL478]
IND	comp58562_c0_seq1-1F	Aerolysin	aerolysin-like protein [Mya arenaria]	2e-70
IND	comp49170_c0_seq4-2F		neurogenic locus notch homolog protein 1-like isoform X8… [Dreissena polymorpha]	0	von Willebrand factor D and EGF domain-containing protein, fibropellin-1-like
IND	comp57245_c0_seq4-1F	Shell protein	uncharacterized protein LOC127842950 [Dreissena polymorpha]	2e-158	insoluble matrix shell protein 1-like isoform X2 [Dreissena polymorpha]
IND	comp53709_c0_seq1-0F	CD109 antigen / alpha-2-macroglobulin	C3 and PZP-like alpha-2-macroglobulin domain-containing protei… [Dreissena polymorpha]	9e-127	CD109 antigen-like [Dreissena polymorpha], alpha-2-macroglobulin-like isoform X2 [Mercenaria mercenaria]
IND	comp15414_c0_seq1-2R	Unknown	uncharacterized protein LOC127875445 isoform X2 [Dreissena polymorpha]	5e-104
IND	comp55351_c0_seq3-2R	Unknown	uncharacterized protein LOC127853659 isoform X2 [Dreissena polymorpha]	9e-172
IND	comp49590_c0_seq1-1R	Ribosomal	60S acidic ribosomal protein P1-like [Dreissena polymorpha]	4e-41
IND	comp9633_c0_seq1-0F	Aerolysin	aerolysin-like protein [Mya arenaria]	1e-31
IND	comp56286_c1_seq1-1R	EGF-like domain-containing	EGF-like domain-containing protein 1 [Dreissena polymorpha]	0
IND	comp56286_c1_seq2-2R	EGF-like domain-containing	EGF-like domain-containing protein 1 [Dreissena polymorpha]	0
IND	comp35976_c0_seq1-1R	Collagen alpha chain	collagen alpha-1(X) chain-like [Dreissena polymorpha]	9e-104	caprin-2-like [Dreissena polymorpha], heavy metal-binding protein HIP-like [Dreissena polymorpha], cerebellin-1-like [Dreissena polymorpha]
IND	comp48604_c1_seq13-0F	Xylosyltransferase	xylosyltransferase oxt-like [Dreissena polymorpha]	1e-68	WSC domain-containing protein 2-like [Dreissena polymorpha]
IND	comp48604_c1_seq6-0F	Xylosyltransferase	xylosyltransferase oxt-like [Dreissena polymorpha]	1e-68	WSC domain-containing protein 2-like [Dreissena polymorpha]
IND	comp48604_c1_seq8-0F	Xylosyltransferase	xylosyltransferase oxt-like [Dreissena polymorpha]	1e-68	WSC domain-containing protein 2-like [Dreissena polymorpha]
IND	comp48604_c1_seq1-0F	Xylosyltransferase	uncharacterized protein LOC127836531 [Dreissena polymorpha]	4e-69	xylosyltransferase oxt-like [Dreissena polymorpha]
IND	comp36737_c1_seq2-1R	Unknown	uncharacterized protein LOC127863122 [Dreissena polymorpha]	9e-115	complement C1q tumor necrosis factor-related protein 5-like… [Dreissena polymorpha]
IND	comp44497_c0_seq1-1F	Unknown	uncharacterized protein LOC127848838 isoform X2 [Dreissena polymorpha]	2e-153	lateral signaling target protein 2 homolog [Mercenaria...
IND	comp66938_c0_seq1-0R	Ganglioside activator	uncharacterized protein LOC127881873 [Dreissena polymorpha]	2e-91	ganglioside GM2 activator-like [Mercenaria mercenaria]
IND	comp38371_c0_seq1-0R	Unknown	uncharacterized protein LOC127838551 [Dreissena polymorpha]	0
IND	comp52015_c0_seq1-1F	Unknown	uncharacterized protein LOC127848836 [Dreissena polymorpha]	6e-157
IND	comp56420_c14_seq1-1F	TPF1III	tpf1iii [Dreissena rostriformis bugensis]	0	cell wall associated fibronectin-binding protein [Staphylococc...
IND	comp29225_c0_seq1-0F	Metalloproteinase inhibitor	uncharacterized protein LOC127838226 [Dreissena polymorpha]	3e-80	tissue inhibitor of metalloproteinase-like [Dreissena polymorpha]
IND	comp47336_c0_seq2-0F	Cystatin	uncharacterized protein LOC127869306 [Dreissena polymorpha]	6e-52	L-cystatin-like isoform X3 [Amphibalanus amphitrite]
IND	comp47336_c0_seq3-0F	Cystatin	uncharacterized protein LOC127869306 [Dreissena polymorpha]	6e-52	L-cystatin-like isoform X3 [Amphibalanus amphitrite]
IND	comp43328_c0_seq3-2F	Fibrillin / Matrilin / Fibropellin	fibrillin-2-like isoform X2 [Dreissena polymorpha]	4e-117	matrilin, fibropellin
IND	comp41857_c0_seq8-1F	Metalloproteinase inhibitor	tissue inhibitor of metalloproteinase-like [Dreissena polymorpha]	4e-75
IND	comp47246_c0_seq9-0R	Metalloproteinase inhibitor	uncharacterized protein LOC127838238 [Dreissena polymorpha]	3e-76	metalloproteinase inhibitor 3-like [Dreissena polymorpha]
IND	comp42073_c0_seq1-0F	Unknown	uncharacterized protein LOC127879858 [Dreissena polymorpha]	8e-59
IND	comp42073_c0_seq4-0F	Unknown	uncharacterized protein LOC127879858 [Dreissena polymorpha]	8e-59
IND	comp14385_c0_seq2-0F	Myosin / Centriolin	Myosin heavy chain, muscle [Amphibalanus amphitrite]	5e-10	myosin, centriolin
IND	comp42073_c0_seq12-0F	Unknown	uncharacterized protein LOC127851393 [Dreissena polymorpha]	3e-61
IND	comp42073_c0_seq3-0F	Unknown	uncharacterized protein LOC127851393 [Dreissena polymorpha]	3e-61
IND	comp42073_c0_seq5-0F	Unknown	uncharacterized protein LOC127851393 [Dreissena polymorpha]	1e-61
IND	comp42073_c0_seq7-0F	Unknown	uncharacterized protein LOC127851393 [Dreissena polymorpha]	1e-61
IND	comp47246_c0_seq10-1R	Metalloproteinase inhibitor	uncharacterized protein LOC127838238 [Dreissena polymorpha]	4e-60	metalloproteinase inhibitor 3-like [Dreissena polymorpha]
IND	comp50378_c0_seq2-0R	Unknown	uncharacterized PE-PGRS family protein PE_PGRS54-like [Dreissena polymorpha]	8e-101
IND	comp50378_c0_seq3-1R	Unknown	uncharacterized PE-PGRS family protein PE_PGRS54-like [Dreissena polymorpha]	1e-106
IND	comp41857_c0_seq1-1F	Metalloproteinase inhibitor	tissue inhibitor of metalloproteinase-like [Dreissena polymorpha]	8e-63
IND	comp41857_c0_seq2-1F	Metalloproteinase inhibitor	uncharacterized protein LOC127878950 [Dreissena polymorpha]	1e-81	tissue inhibitor of metalloproteinase-like [Dreissena polymorpha]
IND	comp41857_c0_seq6-1F	Metalloproteinase inhibitor	uncharacterized protein LOC127878950 [Dreissena polymorpha]	1e-65	tissue inhibitor of metalloproteinase-like [Dreissena polymorpha]
IND	comp56420_c15_seq1-2F	TPF1III	tpf1iii [Dreissena rostriformis bugensis]	2e-63
IND	comp68051_c0_seq1-0F	Unknown	uncharacterized protein LOC127851791 [Dreissena polymorpha]	5e-138
IND	comp9620_c0_seq1-0F	EGF-like domain-containing	multiple epidermal growth factor-like domains protein 10… [Dreissena polymorpha]	1e-45
IND	comp40957_c0_seq1-2F	Dbfp10	kielin/chordin-like protein [Dreissena polymorpha]	1e-22	paralithocin 2-like [Dreissena polymorpha]
IND	comp26442_c0_seq1-0F	Unknown	uncharacterized protein LOC127851071 [Dreissena polymorpha]	6e-60
IND	comp26442_c0_seq2-0F	Unknown	uncharacterized protein LOC127851071 [Dreissena polymorpha]	2e-73
IND	comp60159_c0_seq1-0R	Unknown	uncharacterized protein LOC127864573 [Dreissena polymorpha]	1e-11	myb-like protein U [Dreissena polymorpha]
IND	comp45612_c1_seq3-0F	Dbfp12	uncharacterized protein LOC127855205 [Dreissena polymorpha]	6e-37
IND	comp56420_c13_seq1-0F	TPF1III	tpf1iii [Dreissena rostriformis bugensis]	2e-107
IND	comp22424_c0_seq1-0F	Unknown	uncharacterized protein LOC127845355 isoform X2 [Dreissena polymorpha]	0
IND	comp31287_c0_seq1-2F	Dbfp5-like? / Dbfp10-like?	uncharacterized protein LOC127861296 [Dreissena polymorpha]	2e-35	calcium-binding protein P-like [Dreissena polymorpha], adhesive plaque matrix protein-like [Dreissena polymorpha], paralithocin 2-like [Dreissena polymorpha]
IND	comp30312_c0_seq1-1R	Unknown	shematrin-like protein 2 [Dreissena polymorpha]	6e-11
IND	comp56420_c9_seq1-0F	TPF1III	tpf1iii [Dreissena rostriformis bugensis]	6e-59
IND	comp51285_c0_seq1-1F	MYB-like protein	uncharacterized protein LOC127864573 [Dreissena polymorpha]	2e-88	myb-like protein U [Dreissena polymorpha]
IND	comp52398_c1_seq14-0F	Unknown	uncharacterized protein LOC127833744 [Dreissena polymorpha]	2e-62
IND	comp52398_c1_seq4-2F	Unknown	uncharacterized protein LOC127833744 [Dreissena polymorpha]	2e-62
IND	comp52398_c1_seq2-0F	Unknown	uncharacterized protein LOC127833744 [Dreissena polymorpha]	2e-62
IND	comp41795_c0_seq1-0R	Unknown	uncharacterized protein LOC127871706 [Dreissena polymorpha]	2e-90
IND	comp52398_c1_seq12-2F	Unknown	uncharacterized protein LOC127833744 [Dreissena polymorpha]	6e-62
IND	comp52398_c1_seq15-2F	Unknown	uncharacterized protein LOC127833744 [Dreissena polymorpha]	6e-62
IND	comp52398_c1_seq5-2F	Unknown	uncharacterized protein LOC127833744 [Dreissena polymorpha]	6e-60
IND	comp52398_c1_seq7-2F	Unknown	uncharacterized protein LOC127833744 [Dreissena polymorpha]	5e-61
IND	comp29157_c0_seq1-1R	Unknown	nssf	na
IND	comp31523_c0_seq1-2R	Mucin	mucin-2-like [Dreissena polymorpha]	5e-39
IND	comp46343_c0_seq1-1R	Unknown	uncharacterized protein LOC127850842 [Dreissena polymorpha]	5e-40
IND	comp50378_c0_seq5-1R	Unknown	uncharacterized PE-PGRS family protein PE_PGRS54-like [Dreissena polymorpha]	4e-11
IND	comp50734_c0_seq8-1R	Titin?	titin-like isoform X6 [Dreissena polymorpha]	3e-09
IND	comp52398_c1_seq13-2F	Unknown	uncharacterized protein LOC127833744 [Dreissena polymorpha]	7e-64
IND	comp52398_c1_seq3-2F	Unknown	uncharacterized protein LOC127833744 [Dreissena polymorpha]	7e-64
IND	comp56420_c12_seq1-1F	TPF1III	tpf1iii [Dreissena rostriformis bugensis]	2e-28
IND	comp56420_c2_seq1-2F	TPF1III	tpf1iii [Dreissena rostriformis bugensis]	2e-35
IND	comp56420_c4_seq1-2F	TPF1III	tpf1iii [Dreissena rostriformis bugensis]	8e-15
IND	comp56420_c6_seq1-1F	TPF1III	tpf1iii [Dreissena rostriformis bugensis]	3e-30
IND	comp57135_c0_seq7-0R	Unknown	uncharacterized protein LOC127881345 [Dreissena polymorpha]	3e-35
IND	comp57135_c0_seq8-1R	Unknown	uncharacterized protein LOC127881345 [Dreissena polymorpha]	4e-35
IND	comp43068_c0_seq2-0F	Unknown	uncharacterized protein LOC127869212 [Dreissena polymorpha]	4e-35
